# Cell line-specific network models of ER+ breast cancer identify PI3Kα inhibitor sensitivity factors and drug combinations

**DOI:** 10.1101/2020.08.25.261370

**Authors:** Jorge Gómez Tejeda Zañudo, Pingping Mao, Clara Alcon, Kailey J. Kowalski, Gabriela N. Johnson, Guotai Xu, José Baselga, Maurizio Scaltriti, Anthony Letai, Joan Montero, Reka Albert, Nikhil Wagle

## Abstract

Durable control of invasive solid tumors necessitates identifying therapeutic resistance mechanisms and effective drug combinations. A promising approach to tackle the cancer drug resistance problem is to build mechanistic mathematical models of the signaling network of cancer cells, and explicitly model the dynamics of information flow through this network under distinct genetic conditions and in response to perturbations.

In this work, we used a network-based mathematical model to identify sensitivity factors and drug combinations for the PI3Kα inhibitor alpelisib, which was recently approved for ER+ *PIK3CA* mutant breast cancer. We experimentally validated the model-predicted efficacious combination of alpelisib and BH3 mimetics (e.g. MCL1 inhibitors) in ER+ breast cancer cell lines. We also experimentally validated the reduced sensitivity to alpelisib caused by FOXO3 knockdown, which is a novel potential resistance mechanism. Our experimental results showed cell line-specific sensitivity to the combination of alpelisib and BH3 mimetics, which was driven by the choice of BH3 mimetics. We find that cell lines were sensitive to the addition of either MCL1 inhibitor s63845 alone or in combination with BCL-XL/BCL-2 inhibitor navitoclax, and that the need for the combination of both BH3 mimetics was predicted by the expression of BCL-XL. Based on these results, we developed cell line-specific network models that are able to recapitulate the observed differential response to alpelisib and BH3 mimetics, and also incorporate the most recent knowledge on resistance and response to PI3Kα inhibitors.

Overall, we present an approach for the development, experimental testing, and refining of mathematical models, which we apply to the context of PI3Kα inhibitor drug resistance in breast cancer. Our approach predicted and validated PI3Kα inhibitor sensitivity factors (FOXO3 knockdown) and drug combinations (BH3 mimetics), and illustrates that network-based mathematical models can contribute to overcoming the challenge of cancer drug resistance.
