## Supplemental File 1 for "Cell line-specific network models of ER+ breast cancer identify PI3Kα inhibitor sensitivity factors and drug combinations"

### Sheet: ZanudoEtAl2017
#BOOLEAN RULES
IGF1R_T	1
IGF1R	IGF1R_T or (HER2 and FOXO3)
IGF1R_2	(IGF1R_T or (HER2 and FOXO3)) and not S6K
Fulvestrant	Fulvestrant
Alpelisib	Alpelisib
Everolimus	Everolimus
Trametinib	Trametinib
Ipatasertib	Ipatasertib
Palbociclib	Palbociclib
Neratinib	Neratinib
HER2	0
HER3_T	0
HER3	HER3_T or FOXO3
HER3_2	FOXO3
PDK1	0
mTORC2	0
SGK1_T	0
SGK1	SGK1_T and PDK1 and mTORC2
PIM	0
HER2_3	(HER3 or HER3_2) and HER2 and not Neratinib
HER2_3_2	((HER3_2 and HER2) or (HER3 and HER2 and not MAPK_2)) and not Neratinib
RAS	IGF1R or IGF1R_2 or HER2_3 or HER2_3_2
RAS_2	HER2_3 or HER2_3_2
RAS_3	HER2_3_2
MAPK	(RAS or RAS_2 or RAS_3) and (PIP3 or PIP3_2) and not (Trametinib and not RAS_3)
MAPK_2	(RAS_2 or RAS_3) and (PIP3 or PIP3_2) and not (Trametinib and not RAS_3)
PI3K	(IGF1R or IGF1R_2 or HER2_3 or HER2_3_2 or RAS or RAS_2 or RAS_3) and not (Alpelisib and not HER2_3_2)
PI3K_2	HER2_3_2 and not Alpelisib
PTEN	0
PIP3	(PI3K or PI3K_2) and not PTEN
PIP3_2	PI3K_2 and not PTEN
PDK1_pm	(PIP3 or PIP3_2)
mTORC2_pm	(PIP3 or PIP3_2) and not Everolimus
AKT	(PIP3 or PIP3_2) and (PDK1_pm or mTORC2_pm) and not (Ipatasertib and not PIP3_2)
p21_p27_T	FOXO3 or not (MYC_2 or MYC)
p21_p27	(not AKT and not PIM) or p21_p27_T
cycE_CDK2_T	E2F or E2F_2 or E2F_3
cycE_CDK2	not p21_p27 and cycE_CDK2_T
KMT2D	not AKT
TSC	not AKT and not SGK1 and not MAPK_2
PRAS40	not AKT and not PIM
mTORC1	(not TSC or not PRAS40) and not Everolimus
FOXO3	(not AKT and not SGK1 and not PIM) and not FOXO3_Ub
FOXO3_Ub	MAPK_2
BIM_T	BIM_T
BCL2_T	BCL2_T
BIM	(FOXO3 and not MAPK_2) or BIM_T
BAD	not AKT and not PIM and not (MAPK or MAPK_2)
MCL1	Translation
EIF4F	mTORC1
S6K	mTORC1
Translation	EIF4F and S6K
ER	1
ESR1	(ER or FOXO3) and not Fulvestrant
ESR1_2	ER and FOXO3 and not Fulvestrant
FOXA1	FOXO3
PBX1	1
ER_transcription	ER and (ESR1 or ESR1_2)
ER_transcription_2	KMT2D and FOXA1 and PBX1 and ESR1_2 and ER
MYC	ER_transcription
MYC_2	ER_transcription_2
cyclinD	MYC
cyclinD_2	MYC_2
BCL2	ER_transcription_2 or BCL2_T
CDK46	not Palbociclib
cycD_CDK46	(cyclinD or cyclinD_2) and CDK46
cycD_CDK46_2	(cyclinD_2) and CDK46
pRb	(cycD_CDK46_2 or cycD_CDK46) or cycE_CDK2
pRb_2	(cycD_CDK46 and cycE_CDK2) or cycD_CDK46_2
pRb_3	cycD_CDK46_2 and cycE_CDK2
E2F	pRb
E2F_2	pRb_2
E2F_3	pRb_3 or (pRb_2 and E2F_3)
Proliferation	Translation or E2F or E2F_2 or E2F_3
Proliferation_2	Translation or E2F_2 or E2F_3
Proliferation_3	(Translation and E2F_2) or E2F_3
Proliferation_4	Translation and E2F_3
Apoptosis	(BIM and not (MCL1 and BCL2)) or (BIM and BAD) or (BAD and not (MCL1 and BCL2)) or Apoptosis
Apoptosis_2	(BIM and BAD and not (MCL1 and BCL2)) or Apoptosis_2
Apoptosis_3	((BIM and BAD and not (MCL1 or BCL2))) or Apoptosis_3

### Sheet: ZanudoEtAl2020
NODE	LOGICAL RULE	MCF7	T47D	MODIFICATIONS
IGF1R_T	IGF1R_T	1	1
IGF1R_T_2	IGF1R_T_2	0	0	New node level. Used to denotes overexpression of the genes IGF1R or INSR
IGF1R	IGF1R_T or (HER2 and FOXO3)
IGF1R_2	(IGF1R_T_2) or (HER2 and FOXO3) and not S6K			Modified rule. Removed IGF1R_T term that resulted in feedback upregulation of IGF1R in HER2- cells. IGF1R_T_2 (e.g. IGFR or INSR overexpression) can, alone, activate IGF1R_2.
Fulvestrant	Fulvestrant
Alpelisib	Alpelisib
Everolimus	Everolimus
Trametinib	Trametinib
Ipatasertib	Ipatasertib
Palbociclib	Palbociclib
Neratinib	Neratinib
S63845	S63845			New drug
Navitoclax	Navitoclax			New drug
HER2	HER2	0	0
HER3_T	HER3_T	0	0
HER3	HER3_T or FOXO3
HER3_2	FOXO3
PDK1	PDK1	0	0
mTORC2	mTORC2 and not Everolimus	0	0
SGK1_T	SGK1_T	0	0
SGK1	SGK1_T and PDK1 and mTORC2
PIM	PIM	0	0
HER2_3	(HER3 or HER3_2) and HER2 and not Neratinib
HER2_3_2	((HER3_2 and HER2) or (HER3 and HER2 and not MAPK_2)) and HER3_microenvironment and not Neratinib			Modified rule. Equal to previous rule but with the addition of the "and HER3_microenvironment" term
HER3_microenviroment	HER3_microenviroment	0	0
RAS	IGF1R or IGF1R_2 or HER2_3 or HER2_3_2
RAS_2	HER2_3 or HER2_3_2
RAS_3	HER2_3_2
MAPK	(RAS or RAS_2 or RAS_3) and (PIP3 or PIP3_2) and not (Trametinib and not RAS_3)
MAPK_2	(RAS_2 or RAS_3) and (PIP3 or PIP3_2) and not (Trametinib and not RAS_3)
PI3K	(IGF1R or IGF1R_2 or HER2_3 or HER2_3_2 or RAS or RAS_2 or RAS_3) and not (Alpelisib and not (HER2_3_2 or IGF1R_2))
PI3K_2	HER2_3_2 and not Alpelisib
PTEN_T	PTEN_T	1	1	New node. Transcript of PTEN node.
PTEN_T_2	PTEN_T_2	0	0	New node. Transcript of PTEN node.
PTEN	PTEN_T
PTEN_2	PTEN_T_2			New node state for PTEN. Used to denote high PTEN activity, which would fully inhibit PIP3 activity. As a result, PTEN=1 would denote normal PTEN activity, PTEN=2 would denote high PTEN activity, and PTEN=0 would denote PTEN knockdown.
PIP3	((PI3K or PI3K_2) and not PTEN_2) or not PTEN			Modified to accommodate PTEN=2. Equal to previous rule by setting PTEN=0 and with the change of variables PTEN_2->PTEN
PIP3_2	PI3K_2 and not PTEN_2			Modified to accommodate PTEN=2. Equal to previous rule with the change of variables PTEN_2->PTEN
PDK1_pm	(PIP3 or PIP3_2)
mTORC2_pm	(PIP3 or PIP3_2) and not Everolimus
AKT	((PIP3 or PIP3_2) and (PDK1_pm or mTORC2_pm) and not (Ipatasertib and not PIP3_2))
p27_T	p27_T	1	1	New node. Transcript for p27.
p21_T	p21_T	1	1	New node. Transcript for p21.
p21_T_2	p21_T_2	1	0	Node state of the node p21.
p21_p27_T	((FOXO3 and not MYC_2) or not (MYC_2 or MYC)) and (p21_T or p21_T_2 or p27_T)			Modified rule. New rule is equal to previous rule if one removes the "and (p21_T or p21_T_2 or p27_T)" term and does the change "FOXO3 and not MYC_2" -> "FOXO3". This assumes that MYC=2 is sufficient to force p21/p27 into its inactive state, and that basal transcriptional activity of p21 or p27 is required.
p21_p27	(not AKT and not PIM) and p21_p27_T			Modified rule by substituting "or p21_p27_T" for "and p21_p27_T". This assumes that p21/p27 activity requires an active transcriptional status of p21/p27 (p21/p27_T=1).
cycE_CDK2_T	E2F or E2F_2			Modified to accommodate removal of E2F=3 state. New rule is equal to previous rule if one adds a "or E2F_3" term.
cycE_CDK2	not p21_p27 and cycE_CDK2_T
KMT2D	not AKT
TSC	not AKT and not SGK1 and not MAPK_2
PRAS40	not AKT and not PIM
mTORC1	(not TSC or not PRAS40) and not Everolimus
FOXO3	(not AKT and not SGK1 and not PIM) and not FOXO3_Ub
FOXO3_Ub	MAPK_2
BIM_T	BIM_T
BCL2_T	BCL2_T	0	0
BCLXL_T	BCLXL_T	0	1	New node. Transcript of BCLXL. Previous model considered BCL2_T and BCLXL_T as a single node.
MCL1_T	MCL1_T	1	1	New node. Transcript of MCL1. Previous model did not consider MCL1 transcript separate from MCL1 activity.
BIM	(FOXO3 and not MAPK_2) or BIM_T
BAD	not AKT and not PIM and not MAPK_2			Modified rule. Equal to previous rule by substituting "MAPK_2" with "MAPK or MAPK_2". We observed similar cell death in response to Ipatasertib and Alpelisib. This can be explained by allowing AKT alone to phosphorylate and activate BAD if MAPK<2.
MCL1	MCL1_T and not S63845			Modified rule. MCL1 activity depends solely on initial transcript levels of MCL1 (MCL1_T) and MCL1 inhibitors (s63845). Previous work showed MCL1 was downregulated following PI3K-alpha inhibitors. We did not see this effect in our western blots. S63845 also had a strong viability and cell death effect, inconsistent with a MCL1 having been downregulated
EIF4F	mTORC1
S6K	mTORC1
Translation	EIF4F and S6K
ER	ER	1	1
ESR1	(ER or FOXO3) and not Fulvestrant
ESR1_2	ER and FOXO3 and not Fulvestrant and (not ER_transcription_feedback_2 or ER_microenvironment)			Modified rule. Equal to the previous rule but with the added term "and (not ER_transcription_feedback_2 or ER_microenvironment)".
ER_microenvironment	ER_microenvironment	0	0
FOXA1	FOXA1	1	1	Modified rule. Previous model depended solely on FOXO3 activity. We now assume it is set by the initial state of the cell, like other ER cofactors.
PBX1	PBX1	1	1
ER_transcription	ESR1 or ESR1_2			Modified rule. Previous model had an extra "and ER" term that was not consistent with the interpretation of ER_transcription.
ER_transcription_2	KMT2D and FOXA1 and PBX1 and ESR1_2			Modified rule. Previous model had an extra "and ER" term that was not consistent with the interpretation of ER_transcription.
ER_transcription_feedback_1	ER_transcription_2			New node. Negative feedback from ER_transcription to ESR1 to enforce the transient upregulation of ESR1 in response to alpelisib.
ER_transcription_feedback_2	ER_transcription_feedback_1 or ER_transcription_feedback_2			New node. Negative feedback to enforce the transient upregulation of ESR1 in response to alpelisib.
MYC_T	MYC_T	0	0	New node. Transcript of MYC. Denotes a higher than normal transcript level of MYC (e.g. MYC overexpression).
MYC	ER_transcription
MYC_2	ER_transcription_2 or MYC_T			Modified to accommodate MYC_T. MYC=1 denotes a normal activity level of MYC, MYC=2 denotes a higher than normal activity level (e.g. MYC overexpression), and MYC=0 denotes a lower than normal MYC activity.
MYC_targets	(MYC_2 or MYC) or Translation			New node. Incorporates the assumption that observation that MYC targets are downregulated by alpelisib and that mTORC1 activity alone is a resistance mechanism to alpelisib.
MYC_targets_2	(MYC_2) or (MYC and Translation)			New node. Incorporates the assumption that observation that MYC targets are downregulated by alpelisib and that mTORC1 activity alone is a resistance mechanism to alpelisib.
cyclinD	MYC
cyclinD_2	MYC_2
BCL2	BCL2_T and not Navitoclax			Modified rule. Incorporates addition of BCLX-L/BCL-2 inhibitor navitoclax. Removes ER_transcription dependence of BCL2, which was not consistent with the lack of cell death in response to ER inhibitor fulvestrant.
BCLXL	BCLXL_T and not Navitoclax			New node. Previous model considered BCL2 and BCLXL as a single node.
CDK46	not Palbociclib	1	1
cycD_CDK46	(cyclinD or cyclinD_2) and CDK46
cycD_CDK46_2	(cyclinD_2) and CDK46
pRb	(cycD_CDK46_2 or cycD_CDK46) or not Rb_T			Modified rule. Low activity of pRb can be obtained through cyclin D-CDK4-CDK6 activity alone. Since higher pRb means reduced Rb activity, we take Rb_T=0 to activate pRb.
pRb_2	((cycD_CDK46 and cycE_CDK2) or cycD_CDK46_2) or not Rb_T			Modified rule. Highest activity of pRb requires activation of cyclin D-CDK4-CDK6 and cyclin E-CDK2 axis, or high cyclin D-CDK4-CDK6 activity. Since higher pRb means reduced Rb activity, we take Rb_T=0 to activate pRb.
pRb_3	0			Modified rule. 2 levels for pRb are sufficient to capture the results from our experiments.
Rb_T	Rb_T	1	1	New node. Used to encode for Rb transcription and Rb knockout.
E2F	pRb
E2F_2	pRb_2
E2F_3	0			Modified rule. 2 levels for E2F are sufficient to capture the results from our experiments.
Proliferation	MYC_targets or E2F			Modified rule. Encodes for a low proliferative state. Requires low E2F activity (E2F=1, which requires activity of the either cyclin D-CDK4-CDK6 or cyclin E-CDK2 axis) or low MYC_targets activity (through mTORC1-induced cap-dependent transtion or MYC activity)
Proliferation_2	E2F_2			Modified rule. Encodes for the intermediate proliferative state. Requires high E2F activity (E2F=2), which requires both the cyclin D-CDK4-CDK6 and cyclin E-CDK2 axis or high activity of the cyclin D-CDK4-CDK6 axis.
Proliferation_3	MYC_targets_2 and (E2F_2 or E2F)			Modified rule. Encodes for the highest proliferative state, the one see in the absence of drugs or resistance mechanisms. Requires the activity of MYC_targets=2 (through mTORC1-induced cap-dependent transtion and basal MYC activity) and E2F>=1 activity (through the cyclin D-CDK4-CDK6 or cyclin E-CDK2 axis).
Proliferation_4	0			Modified rule. 3 levels for Proliferation are sufficient to capture the results from our experiments.
Apoptosis	(BIM and BAD)			Modified rule. Upregulation of BIM and activation of BAD has a moderate effect on cell death.
Apoptosis_2	not (MCL1 or BCL2 or BCLXL)			Modified rule. Loss of anti-apoptotic BCL-2 family members (BCL-2, MCL1, BCLX-L) results in a moderate effect on cell death (e.g. S63845 in MCF7, S63845 and Navitoclax in T47D)
Apoptosis_3	BIM and not (MCL1 or BCL2 or BCLXL)			Modified rule. Loss of anti-apoptotic BCL-2 family members (BCL-2, MCL1, BCLX-L) and upregulation of BIM has the larges effect on cell death (e.g. combination of alpelisib and the appropriate BH3 mimetics in MCF7 or T47D).

### Sheet: Attractors MCF7
	Attractor 1	Attractor 2	Attractor 3	Attractor 4	Attractor 5	Attractor 6	Attractor 7	Attractor 8	Attractor 9	Attractor 10	Attractor 11	Attractor 12	Attractor 13	Attractor 14	Attractor 15	Attractor 16	Attractor 17	Attractor 18	Attractor 19	Attractor 20	Attractor 21	Attractor 22	Attractor 23	Attractor 24	Attractor 25	Attractor 26	Attractor 27	Attractor 28	Attractor 29	Attractor 30	Attractor 31	Attractor 32
AKT	1	1	1	1	1	1	1	1	1	1	1	1	1	1	1	1	1	1	1	1	1	1	1	1	1	1	1	1	1	1	1	1
Alpelisib	0	0	0	0	0	0	0	0	0	0	0	0	0	0	0	0	0	0	0	0	0	0	0	0	0	0	0	0	0	0	0	0
Apoptosis	0	0	0	0	0	0	0	0	1	1	1	1	1	1	1	1	0	0	0	0	0	0	0	0	1	1	1	1	1	1	1	1
Apoptosis_2	0	1	0	1	0	1	0	1	0	0	0	0	1	1	1	1	0	1	0	1	0	1	0	1	0	0	0	0	1	1	1	1
Apoptosis_3	0	0	1	1	0	0	1	1	0	1	0	1	0	0	1	1	0	0	1	1	0	0	1	1	0	1	0	1	0	0	1	1
BAD	0	0	0	0	0	0	0	0	0	0	0	0	0	0	0	0	0	0	0	0	0	0	0	0	0	0	0	0	0	0	0	0
BCL2	0	0	0	0	0	0	0	0	0	0	0	0	0	0	0	0	0	0	0	0	0	0	0	0	0	0	0	0	0	0	0	0
BCL2_T	0	0	0	0	0	0	0	0	0	0	0	0	0	0	0	0	0	0	0	0	0	0	0	0	0	0	0	0	0	0	0	0
BCLXL	0	0	0	0	0	0	0	0	0	0	0	0	0	0	0	0	0	0	0	0	0	0	0	0	0	0	0	0	0	0	0	0
BCLXL_T	0	0	0	0	0	0	0	0	0	0	0	0	0	0	0	0	0	0	0	0	0	0	0	0	0	0	0	0	0	0	0	0
BIM	0	0	0	0	0	0	0	0	0	0	0	0	0	0	0	0	1	1	1	1	1	1	1	1	1	1	1	1	1	1	1	1
BIM_T	0	0	0	0	0	0	0	0	0	0	0	0	0	0	0	0	1	1	1	1	1	1	1	1	1	1	1	1	1	1	1	1
CDK46	1	1	1	1	1	1	1	1	1	1	1	1	1	1	1	1	1	1	1	1	1	1	1	1	1	1	1	1	1	1	1	1
cycD_CDK46	1	1	1	1	1	1	1	1	1	1	1	1	1	1	1	1	1	1	1	1	1	1	1	1	1	1	1	1	1	1	1	1
cycD_CDK46_2	0	0	0	0	0	0	0	0	0	0	0	0	0	0	0	0	0	0	0	0	0	0	0	0	0	0	0	0	0	0	0	0
cycE_CDK2	1	1	1	1	1	1	1	1	1	1	1	1	1	1	1	1	1	1	1	1	1	1	1	1	1	1	1	1	1	1	1	1
cycE_CDK2_T	1	1	1	1	1	1	1	1	1	1	1	1	1	1	1	1	1	1	1	1	1	1	1	1	1	1	1	1	1	1	1	1
cyclinD	1	1	1	1	1	1	1	1	1	1	1	1	1	1	1	1	1	1	1	1	1	1	1	1	1	1	1	1	1	1	1	1
cyclinD_2	0	0	0	0	0	0	0	0	0	0	0	0	0	0	0	0	0	0	0	0	0	0	0	0	0	0	0	0	0	0	0	0
E2F	1	1	1	1	1	1	1	1	1	1	1	1	1	1	1	1	1	1	1	1	1	1	1	1	1	1	1	1	1	1	1	1
E2F_2	1	1	1	1	1	1	1	1	1	1	1	1	1	1	1	1	1	1	1	1	1	1	1	1	1	1	1	1	1	1	1	1
E2F_3	0	0	0	0	0	0	0	0	0	0	0	0	0	0	0	0	0	0	0	0	0	0	0	0	0	0	0	0	0	0	0	0
EIF4F	1	1	1	1	1	1	1	1	1	1	1	1	1	1	1	1	1	1	1	1	1	1	1	1	1	1	1	1	1	1	1	1
ER	1	1	1	1	1	1	1	1	1	1	1	1	1	1	1	1	1	1	1	1	1	1	1	1	1	1	1	1	1	1	1	1
ER_microenvironment	0	0	0	0	0	0	0	0	0	0	0	0	0	0	0	0	0	0	0	0	0	0	0	0	0	0	0	0	0	0	0	0
ER_transcription	1	1	1	1	1	1	1	1	1	1	1	1	1	1	1	1	1	1	1	1	1	1	1	1	1	1	1	1	1	1	1	1
ER_transcription_2	0	0	0	0	0	0	0	0	0	0	0	0	0	0	0	0	0	0	0	0	0	0	0	0	0	0	0	0	0	0	0	0
ER_transcription_feedback_1	0	0	0	0	0	0	0	0	0	0	0	0	0	0	0	0	0	0	0	0	0	0	0	0	0	0	0	0	0	0	0	0
ER_transcription_feedback_2	0	0	0	0	1	1	1	1	0	0	1	1	0	1	0	1	0	0	0	0	1	1	1	1	0	0	1	1	0	1	0	1
ESR1	1	1	1	1	1	1	1	1	1	1	1	1	1	1	1	1	1	1	1	1	1	1	1	1	1	1	1	1	1	1	1	1
ESR1_2	0	0	0	0	0	0	0	0	0	0	0	0	0	0	0	0	0	0	0	0	0	0	0	0	0	0	0	0	0	0	0	0
Everolimus	0	0	0	0	0	0	0	0	0	0	0	0	0	0	0	0	0	0	0	0	0	0	0	0	0	0	0	0	0	0	0	0
FOXA1	1	1	1	1	1	1	1	1	1	1	1	1	1	1	1	1	1	1	1	1	1	1	1	1	1	1	1	1	1	1	1	1
FOXO3	0	0	0	0	0	0	0	0	0	0	0	0	0	0	0	0	0	0	0	0	0	0	0	0	0	0	0	0	0	0	0	0
FOXO3_Ub	0	0	0	0	0	0	0	0	0	0	0	0	0	0	0	0	0	0	0	0	0	0	0	0	0	0	0	0	0	0	0	0
Fulvestrant	0	0	0	0	0	0	0	0	0	0	0	0	0	0	0	0	0	0	0	0	0	0	0	0	0	0	0	0	0	0	0	0
HER2	0	0	0	0	0	0	0	0	0	0	0	0	0	0	0	0	0	0	0	0	0	0	0	0	0	0	0	0	0	0	0	0
HER2_3	0	0	0	0	0	0	0	0	0	0	0	0	0	0	0	0	0	0	0	0	0	0	0	0	0	0	0	0	0	0	0	0
HER2_3_2	0	0	0	0	0	0	0	0	0	0	0	0	0	0	0	0	0	0	0	0	0	0	0	0	0	0	0	0	0	0	0	0
HER3	0	0	0	0	0	0	0	0	0	0	0	0	0	0	0	0	0	0	0	0	0	0	0	0	0	0	0	0	0	0	0	0
HER3_2	0	0	0	0	0	0	0	0	0	0	0	0	0	0	0	0	0	0	0	0	0	0	0	0	0	0	0	0	0	0	0	0
HER3_microenvironment	0	0	0	0	0	0	0	0	0	0	0	0	0	0	0	0	0	0	0	0	0	0	0	0	0	0	0	0	0	0	0	0
HER3_T	0	0	0	0	0	0	0	0	0	0	0	0	0	0	0	0	0	0	0	0	0	0	0	0	0	0	0	0	0	0	0	0
IGF1R	1	1	1	1	1	1	1	1	1	1	1	1	1	1	1	1	1	1	1	1	1	1	1	1	1	1	1	1	1	1	1	1
IGF1R_2	0	0	0	0	0	0	0	0	0	0	0	0	0	0	0	0	0	0	0	0	0	0	0	0	0	0	0	0	0	0	0	0
IGF1R_T	1	1	1	1	1	1	1	1	1	1	1	1	1	1	1	1	1	1	1	1	1	1	1	1	1	1	1	1	1	1	1	1
IGF1R_T_2	0	0	0	0	0	0	0	0	0	0	0	0	0	0	0	0	0	0	0	0	0	0	0	0	0	0	0	0	0	0	0	0
Ipatasertib	0	0	0	0	0	0	0	0	0	0	0	0	0	0	0	0	0	0	0	0	0	0	0	0	0	0	0	0	0	0	0	0
KMT2D	0	0	0	0	0	0	0	0	0	0	0	0	0	0	0	0	0	0	0	0	0	0	0	0	0	0	0	0	0	0	0	0
MAPK	1	1	1	1	1	1	1	1	1	1	1	1	1	1	1	1	1	1	1	1	1	1	1	1	1	1	1	1	1	1	1	1
MAPK_2	0	0	0	0	0	0	0	0	0	0	0	0	0	0	0	0	0	0	0	0	0	0	0	0	0	0	0	0	0	0	0	0
MCL1	1	1	1	1	1	1	1	1	1	1	1	1	1	1	1	1	1	1	1	1	1	1	1	1	1	1	1	1	1	1	1	1
MCL1_T	1	1	1	1	1	1	1	1	1	1	1	1	1	1	1	1	1	1	1	1	1	1	1	1	1	1	1	1	1	1	1	1
mTORC1	1	1	1	1	1	1	1	1	1	1	1	1	1	1	1	1	1	1	1	1	1	1	1	1	1	1	1	1	1	1	1	1
mTORC2	0	0	0	0	0	0	0	0	0	0	0	0	0	0	0	0	0	0	0	0	0	0	0	0	0	0	0	0	0	0	0	0
mTORC2_pm	1	1	1	1	1	1	1	1	1	1	1	1	1	1	1	1	1	1	1	1	1	1	1	1	1	1	1	1	1	1	1	1
MYC	1	1	1	1	1	1	1	1	1	1	1	1	1	1	1	1	1	1	1	1	1	1	1	1	1	1	1	1	1	1	1	1
MYC_2	0	0	0	0	0	0	0	0	0	0	0	0	0	0	0	0	0	0	0	0	0	0	0	0	0	0	0	0	0	0	0	0
MYC_T	0	0	0	0	0	0	0	0	0	0	0	0	0	0	0	0	0	0	0	0	0	0	0	0	0	0	0	0	0	0	0	0
MYC_targets	1	1	1	1	1	1	1	1	1	1	1	1	1	1	1	1	1	1	1	1	1	1	1	1	1	1	1	1	1	1	1	1
MYC_targets_2	1	1	1	1	1	1	1	1	1	1	1	1	1	1	1	1	1	1	1	1	1	1	1	1	1	1	1	1	1	1	1	1
Navitoclax	0	0	0	0	0	0	0	0	0	0	0	0	0	0	0	0	0	0	0	0	0	0	0	0	0	0	0	0	0	0	0	0
Neratinib	0	0	0	0	0	0	0	0	0	0	0	0	0	0	0	0	0	0	0	0	0	0	0	0	0	0	0	0	0	0	0	0
p21_p27	0	0	0	0	0	0	0	0	0	0	0	0	0	0	0	0	0	0	0	0	0	0	0	0	0	0	0	0	0	0	0	0
p21_p27_T	0	0	0	0	0	0	0	0	0	0	0	0	0	0	0	0	0	0	0	0	0	0	0	0	0	0	0	0	0	0	0	0
p21_T	1	1	1	1	1	1	1	1	1	1	1	1	1	1	1	1	1	1	1	1	1	1	1	1	1	1	1	1	1	1	1	1
p21_T_2	1	1	1	1	1	1	1	1	1	1	1	1	1	1	1	1	1	1	1	1	1	1	1	1	1	1	1	1	1	1	1	1
p27_T	1	1	1	1	1	1	1	1	1	1	1	1	1	1	1	1	1	1	1	1	1	1	1	1	1	1	1	1	1	1	1	1
Palbociclib	0	0	0	0	0	0	0	0	0	0	0	0	0	0	0	0	0	0	0	0	0	0	0	0	0	0	0	0	0	0	0	0
PBX1	1	1	1	1	1	1	1	1	1	1	1	1	1	1	1	1	1	1	1	1	1	1	1	1	1	1	1	1	1	1	1	1
PDK1	0	0	0	0	0	0	0	0	0	0	0	0	0	0	0	0	0	0	0	0	0	0	0	0	0	0	0	0	0	0	0	0
PDK1_pm	1	1	1	1	1	1	1	1	1	1	1	1	1	1	1	1	1	1	1	1	1	1	1	1	1	1	1	1	1	1	1	1
PI3K	1	1	1	1	1	1	1	1	1	1	1	1	1	1	1	1	1	1	1	1	1	1	1	1	1	1	1	1	1	1	1	1
PI3K_2	0	0	0	0	0	0	0	0	0	0	0	0	0	0	0	0	0	0	0	0	0	0	0	0	0	0	0	0	0	0	0	0
PIM	0	0	0	0	0	0	0	0	0	0	0	0	0	0	0	0	0	0	0	0	0	0	0	0	0	0	0	0	0	0	0	0
PIP3	1	1	1	1	1	1	1	1	1	1	1	1	1	1	1	1	1	1	1	1	1	1	1	1	1	1	1	1	1	1	1	1
PIP3_2	0	0	0	0	0	0	0	0	0	0	0	0	0	0	0	0	0	0	0	0	0	0	0	0	0	0	0	0	0	0	0	0
PRAS40	0	0	0	0	0	0	0	0	0	0	0	0	0	0	0	0	0	0	0	0	0	0	0	0	0	0	0	0	0	0	0	0
pRb	1	1	1	1	1	1	1	1	1	1	1	1	1	1	1	1	1	1	1	1	1	1	1	1	1	1	1	1	1	1	1	1
pRb_2	1	1	1	1	1	1	1	1	1	1	1	1	1	1	1	1	1	1	1	1	1	1	1	1	1	1	1	1	1	1	1	1
pRb_3	0	0	0	0	0	0	0	0	0	0	0	0	0	0	0	0	0	0	0	0	0	0	0	0	0	0	0	0	0	0	0	0
Proliferation	1	1	1	1	1	1	1	1	1	1	1	1	1	1	1	1	1	1	1	1	1	1	1	1	1	1	1	1	1	1	1	1
Proliferation_2	1	1	1	1	1	1	1	1	1	1	1	1	1	1	1	1	1	1	1	1	1	1	1	1	1	1	1	1	1	1	1	1
Proliferation_3	1	1	1	1	1	1	1	1	1	1	1	1	1	1	1	1	1	1	1	1	1	1	1	1	1	1	1	1	1	1	1	1
Proliferation_4	0	0	0	0	0	0	0	0	0	0	0	0	0	0	0	0	0	0	0	0	0	0	0	0	0	0	0	0	0	0	0	0
PTEN	1	1	1	1	1	1	1	1	1	1	1	1	1	1	1	1	1	1	1	1	1	1	1	1	1	1	1	1	1	1	1	1
PTEN_2	0	0	0	0	0	0	0	0	0	0	0	0	0	0	0	0	0	0	0	0	0	0	0	0	0	0	0	0	0	0	0	0
PTEN_T	1	1	1	1	1	1	1	1	1	1	1	1	1	1	1	1	1	1	1	1	1	1	1	1	1	1	1	1	1	1	1	1
PTEN_T_2	0	0	0	0	0	0	0	0	0	0	0	0	0	0	0	0	0	0	0	0	0	0	0	0	0	0	0	0	0	0	0	0
RAS	1	1	1	1	1	1	1	1	1	1	1	1	1	1	1	1	1	1	1	1	1	1	1	1	1	1	1	1	1	1	1	1
RAS_2	0	0	0	0	0	0	0	0	0	0	0	0	0	0	0	0	0	0	0	0	0	0	0	0	0	0	0	0	0	0	0	0
RAS_3	0	0	0	0	0	0	0	0	0	0	0	0	0	0	0	0	0	0	0	0	0	0	0	0	0	0	0	0	0	0	0	0
Rb_T	1	1	1	1	1	1	1	1	1	1	1	1	1	1	1	1	1	1	1	1	1	1	1	1	1	1	1	1	1	1	1	1
S63845	0	0	0	0	0	0	0	0	0	0	0	0	0	0	0	0	0	0	0	0	0	0	0	0	0	0	0	0	0	0	0	0
S6K	1	1	1	1	1	1	1	1	1	1	1	1	1	1	1	1	1	1	1	1	1	1	1	1	1	1	1	1	1	1	1	1
SGK1	0	0	0	0	0	0	0	0	0	0	0	0	0	0	0	0	0	0	0	0	0	0	0	0	0	0	0	0	0	0	0	0
SGK1_T	0	0	0	0	0	0	0	0	0	0	0	0	0	0	0	0	0	0	0	0	0	0	0	0	0	0	0	0	0	0	0	0
Trametinib	0	0	0	0	0	0	0	0	0	0	0	0	0	0	0	0	0	0	0	0	0	0	0	0	0	0	0	0	0	0	0	0
Translation	1	1	1	1	1	1	1	1	1	1	1	1	1	1	1	1	1	1	1	1	1	1	1	1	1	1	1	1	1	1	1	1
TSC	0	0	0	0	0	0	0	0	0	0	0	0	0	0	0	0	0	0	0	0	0	0	0	0	0	0	0	0	0	0	0	0

### Sheet: Attractors T47D
	Attractor 1	Attractor 2	Attractor 3	Attractor 4	Attractor 5	Attractor 6	Attractor 7	Attractor 8	Attractor 9	Attractor 10	Attractor 11	Attractor 12	Attractor 13	Attractor 14	Attractor 15	Attractor 16	Attractor 17	Attractor 18	Attractor 19	Attractor 20	Attractor 21	Attractor 22	Attractor 23	Attractor 24	Attractor 25	Attractor 26	Attractor 27	Attractor 28	Attractor 29	Attractor 30	Attractor 31	Attractor 32
AKT	1	1	1	1	1	1	1	1	1	1	1	1	1	1	1	1	1	1	1	1	1	1	1	1	1	1	1	1	1	1	1	1
Alpelisib	0	0	0	0	0	0	0	0	0	0	0	0	0	0	0	0	0	0	0	0	0	0	0	0	0	0	0	0	0	0	0	0
Apoptosis	0	0	0	0	0	0	0	0	1	1	1	1	1	1	1	1	0	0	0	0	0	0	0	0	1	1	1	1	1	1	1	1
Apoptosis_2	0	1	0	1	0	1	0	1	0	0	0	0	1	1	1	1	0	1	0	1	0	1	0	1	0	0	0	0	1	1	1	1
Apoptosis_3	0	0	1	1	0	0	1	1	0	1	0	1	0	0	1	1	0	0	1	1	0	0	1	1	0	1	0	1	0	0	1	1
BAD	0	0	0	0	0	0	0	0	0	0	0	0	0	0	0	0	0	0	0	0	0	0	0	0	0	0	0	0	0	0	0	0
BCL2	0	0	0	0	0	0	0	0	0	0	0	0	0	0	0	0	0	0	0	0	0	0	0	0	0	0	0	0	0	0	0	0
BCL2_T	0	0	0	0	0	0	0	0	0	0	0	0	0	0	0	0	0	0	0	0	0	0	0	0	0	0	0	0	0	0	0	0
BCLXL	1	1	1	1	1	1	1	1	1	1	1	1	1	1	1	1	1	1	1	1	1	1	1	1	1	1	1	1	1	1	1	1
BCLXL_T	1	1	1	1	1	1	1	1	1	1	1	1	1	1	1	1	1	1	1	1	1	1	1	1	1	1	1	1	1	1	1	1
BIM	0	0	0	0	0	0	0	0	0	0	0	0	0	0	0	0	1	1	1	1	1	1	1	1	1	1	1	1	1	1	1	1
BIM_T	0	0	0	0	0	0	0	0	0	0	0	0	0	0	0	0	1	1	1	1	1	1	1	1	1	1	1	1	1	1	1	1
CDK46	1	1	1	1	1	1	1	1	1	1	1	1	1	1	1	1	1	1	1	1	1	1	1	1	1	1	1	1	1	1	1	1
cycD_CDK46	1	1	1	1	1	1	1	1	1	1	1	1	1	1	1	1	1	1	1	1	1	1	1	1	1	1	1	1	1	1	1	1
cycD_CDK46_2	0	0	0	0	0	0	0	0	0	0	0	0	0	0	0	0	0	0	0	0	0	0	0	0	0	0	0	0	0	0	0	0
cycE_CDK2	1	1	1	1	1	1	1	1	1	1	1	1	1	1	1	1	1	1	1	1	1	1	1	1	1	1	1	1	1	1	1	1
cycE_CDK2_T	1	1	1	1	1	1	1	1	1	1	1	1	1	1	1	1	1	1	1	1	1	1	1	1	1	1	1	1	1	1	1	1
cyclinD	1	1	1	1	1	1	1	1	1	1	1	1	1	1	1	1	1	1	1	1	1	1	1	1	1	1	1	1	1	1	1	1
cyclinD_2	0	0	0	0	0	0	0	0	0	0	0	0	0	0	0	0	0	0	0	0	0	0	0	0	0	0	0	0	0	0	0	0
E2F	1	1	1	1	1	1	1	1	1	1	1	1	1	1	1	1	1	1	1	1	1	1	1	1	1	1	1	1	1	1	1	1
E2F_2	1	1	1	1	1	1	1	1	1	1	1	1	1	1	1	1	1	1	1	1	1	1	1	1	1	1	1	1	1	1	1	1
E2F_3	0	0	0	0	0	0	0	0	0	0	0	0	0	0	0	0	0	0	0	0	0	0	0	0	0	0	0	0	0	0	0	0
EIF4F	1	1	1	1	1	1	1	1	1	1	1	1	1	1	1	1	1	1	1	1	1	1	1	1	1	1	1	1	1	1	1	1
ER	1	1	1	1	1	1	1	1	1	1	1	1	1	1	1	1	1	1	1	1	1	1	1	1	1	1	1	1	1	1	1	1
ER_microenvironment	0	0	0	0	0	0	0	0	0	0	0	0	0	0	0	0	0	0	0	0	0	0	0	0	0	0	0	0	0	0	0	0
ER_transcription	1	1	1	1	1	1	1	1	1	1	1	1	1	1	1	1	1	1	1	1	1	1	1	1	1	1	1	1	1	1	1	1
ER_transcription_2	0	0	0	0	0	0	0	0	0	0	0	0	0	0	0	0	0	0	0	0	0	0	0	0	0	0	0	0	0	0	0	0
ER_transcription_feedback_1	0	0	0	0	0	0	0	0	0	0	0	0	0	0	0	0	0	0	0	0	0	0	0	0	0	0	0	0	0	0	0	0
ER_transcription_feedback_2	0	0	0	0	1	1	1	1	0	0	1	1	0	1	0	1	0	0	0	0	1	1	1	1	0	0	1	1	0	1	0	1
ESR1	1	1	1	1	1	1	1	1	1	1	1	1	1	1	1	1	1	1	1	1	1	1	1	1	1	1	1	1	1	1	1	1
ESR1_2	0	0	0	0	0	0	0	0	0	0	0	0	0	0	0	0	0	0	0	0	0	0	0	0	0	0	0	0	0	0	0	0
Everolimus	0	0	0	0	0	0	0	0	0	0	0	0	0	0	0	0	0	0	0	0	0	0	0	0	0	0	0	0	0	0	0	0
FOXA1	1	1	1	1	1	1	1	1	1	1	1	1	1	1	1	1	1	1	1	1	1	1	1	1	1	1	1	1	1	1	1	1
FOXO3	0	0	0	0	0	0	0	0	0	0	0	0	0	0	0	0	0	0	0	0	0	0	0	0	0	0	0	0	0	0	0	0
FOXO3_Ub	0	0	0	0	0	0	0	0	0	0	0	0	0	0	0	0	0	0	0	0	0	0	0	0	0	0	0	0	0	0	0	0
Fulvestrant	0	0	0	0	0	0	0	0	0	0	0	0	0	0	0	0	0	0	0	0	0	0	0	0	0	0	0	0	0	0	0	0
HER2	0	0	0	0	0	0	0	0	0	0	0	0	0	0	0	0	0	0	0	0	0	0	0	0	0	0	0	0	0	0	0	0
HER2_3	0	0	0	0	0	0	0	0	0	0	0	0	0	0	0	0	0	0	0	0	0	0	0	0	0	0	0	0	0	0	0	0
HER2_3_2	0	0	0	0	0	0	0	0	0	0	0	0	0	0	0	0	0	0	0	0	0	0	0	0	0	0	0	0	0	0	0	0
HER3	0	0	0	0	0	0	0	0	0	0	0	0	0	0	0	0	0	0	0	0	0	0	0	0	0	0	0	0	0	0	0	0
HER3_2	0	0	0	0	0	0	0	0	0	0	0	0	0	0	0	0	0	0	0	0	0	0	0	0	0	0	0	0	0	0	0	0
HER3_microenvironment	0	0	0	0	0	0	0	0	0	0	0	0	0	0	0	0	0	0	0	0	0	0	0	0	0	0	0	0	0	0	0	0
HER3_T	0	0	0	0	0	0	0	0	0	0	0	0	0	0	0	0	0	0	0	0	0	0	0	0	0	0	0	0	0	0	0	0
IGF1R	1	1	1	1	1	1	1	1	1	1	1	1	1	1	1	1	1	1	1	1	1	1	1	1	1	1	1	1	1	1	1	1
IGF1R_2	0	0	0	0	0	0	0	0	0	0	0	0	0	0	0	0	0	0	0	0	0	0	0	0	0	0	0	0	0	0	0	0
IGF1R_T	1	1	1	1	1	1	1	1	1	1	1	1	1	1	1	1	1	1	1	1	1	1	1	1	1	1	1	1	1	1	1	1
IGF1R_T_2	0	0	0	0	0	0	0	0	0	0	0	0	0	0	0	0	0	0	0	0	0	0	0	0	0	0	0	0	0	0	0	0
Ipatasertib	0	0	0	0	0	0	0	0	0	0	0	0	0	0	0	0	0	0	0	0	0	0	0	0	0	0	0	0	0	0	0	0
KMT2D	0	0	0	0	0	0	0	0	0	0	0	0	0	0	0	0	0	0	0	0	0	0	0	0	0	0	0	0	0	0	0	0
MAPK	1	1	1	1	1	1	1	1	1	1	1	1	1	1	1	1	1	1	1	1	1	1	1	1	1	1	1	1	1	1	1	1
MAPK_2	0	0	0	0	0	0	0	0	0	0	0	0	0	0	0	0	0	0	0	0	0	0	0	0	0	0	0	0	0	0	0	0
MCL1	1	1	1	1	1	1	1	1	1	1	1	1	1	1	1	1	1	1	1	1	1	1	1	1	1	1	1	1	1	1	1	1
MCL1_T	1	1	1	1	1	1	1	1	1	1	1	1	1	1	1	1	1	1	1	1	1	1	1	1	1	1	1	1	1	1	1	1
mTORC1	1	1	1	1	1	1	1	1	1	1	1	1	1	1	1	1	1	1	1	1	1	1	1	1	1	1	1	1	1	1	1	1
mTORC2	0	0	0	0	0	0	0	0	0	0	0	0	0	0	0	0	0	0	0	0	0	0	0	0	0	0	0	0	0	0	0	0
mTORC2_pm	1	1	1	1	1	1	1	1	1	1	1	1	1	1	1	1	1	1	1	1	1	1	1	1	1	1	1	1	1	1	1	1
MYC	1	1	1	1	1	1	1	1	1	1	1	1	1	1	1	1	1	1	1	1	1	1	1	1	1	1	1	1	1	1	1	1
MYC_2	0	0	0	0	0	0	0	0	0	0	0	0	0	0	0	0	0	0	0	0	0	0	0	0	0	0	0	0	0	0	0	0
MYC_T	0	0	0	0	0	0	0	0	0	0	0	0	0	0	0	0	0	0	0	0	0	0	0	0	0	0	0	0	0	0	0	0
MYC_targets	1	1	1	1	1	1	1	1	1	1	1	1	1	1	1	1	1	1	1	1	1	1	1	1	1	1	1	1	1	1	1	1
MYC_targets_2	1	1	1	1	1	1	1	1	1	1	1	1	1	1	1	1	1	1	1	1	1	1	1	1	1	1	1	1	1	1	1	1
Navitoclax	0	0	0	0	0	0	0	0	0	0	0	0	0	0	0	0	0	0	0	0	0	0	0	0	0	0	0	0	0	0	0	0
Neratinib	0	0	0	0	0	0	0	0	0	0	0	0	0	0	0	0	0	0	0	0	0	0	0	0	0	0	0	0	0	0	0	0
p21_p27	0	0	0	0	0	0	0	0	0	0	0	0	0	0	0	0	0	0	0	0	0	0	0	0	0	0	0	0	0	0	0	0
p21_p27_T	0	0	0	0	0	0	0	0	0	0	0	0	0	0	0	0	0	0	0	0	0	0	0	0	0	0	0	0	0	0	0	0
p21_T	1	1	1	1	1	1	1	1	1	1	1	1	1	1	1	1	1	1	1	1	1	1	1	1	1	1	1	1	1	1	1	1
p21_T_2	0	0	0	0	0	0	0	0	0	0	0	0	0	0	0	0	0	0	0	0	0	0	0	0	0	0	0	0	0	0	0	0
p27_T	1	1	1	1	1	1	1	1	1	1	1	1	1	1	1	1	1	1	1	1	1	1	1	1	1	1	1	1	1	1	1	1
Palbociclib	0	0	0	0	0	0	0	0	0	0	0	0	0	0	0	0	0	0	0	0	0	0	0	0	0	0	0	0	0	0	0	0
PBX1	1	1	1	1	1	1	1	1	1	1	1	1	1	1	1	1	1	1	1	1	1	1	1	1	1	1	1	1	1	1	1	1
PDK1	0	0	0	0	0	0	0	0	0	0	0	0	0	0	0	0	0	0	0	0	0	0	0	0	0	0	0	0	0	0	0	0
PDK1_pm	1	1	1	1	1	1	1	1	1	1	1	1	1	1	1	1	1	1	1	1	1	1	1	1	1	1	1	1	1	1	1	1
PI3K	1	1	1	1	1	1	1	1	1	1	1	1	1	1	1	1	1	1	1	1	1	1	1	1	1	1	1	1	1	1	1	1
PI3K_2	0	0	0	0	0	0	0	0	0	0	0	0	0	0	0	0	0	0	0	0	0	0	0	0	0	0	0	0	0	0	0	0
PIM	0	0	0	0	0	0	0	0	0	0	0	0	0	0	0	0	0	0	0	0	0	0	0	0	0	0	0	0	0	0	0	0
PIP3	1	1	1	1	1	1	1	1	1	1	1	1	1	1	1	1	1	1	1	1	1	1	1	1	1	1	1	1	1	1	1	1
PIP3_2	0	0	0	0	0	0	0	0	0	0	0	0	0	0	0	0	0	0	0	0	0	0	0	0	0	0	0	0	0	0	0	0
PRAS40	0	0	0	0	0	0	0	0	0	0	0	0	0	0	0	0	0	0	0	0	0	0	0	0	0	0	0	0	0	0	0	0
pRb	1	1	1	1	1	1	1	1	1	1	1	1	1	1	1	1	1	1	1	1	1	1	1	1	1	1	1	1	1	1	1	1
pRb_2	1	1	1	1	1	1	1	1	1	1	1	1	1	1	1	1	1	1	1	1	1	1	1	1	1	1	1	1	1	1	1	1
pRb_3	0	0	0	0	0	0	0	0	0	0	0	0	0	0	0	0	0	0	0	0	0	0	0	0	0	0	0	0	0	0	0	0
Proliferation	1	1	1	1	1	1	1	1	1	1	1	1	1	1	1	1	1	1	1	1	1	1	1	1	1	1	1	1	1	1	1	1
Proliferation_2	1	1	1	1	1	1	1	1	1	1	1	1	1	1	1	1	1	1	1	1	1	1	1	1	1	1	1	1	1	1	1	1
Proliferation_3	1	1	1	1	1	1	1	1	1	1	1	1	1	1	1	1	1	1	1	1	1	1	1	1	1	1	1	1	1	1	1	1
Proliferation_4	0	0	0	0	0	0	0	0	0	0	0	0	0	0	0	0	0	0	0	0	0	0	0	0	0	0	0	0	0	0	0	0
PTEN	1	1	1	1	1	1	1	1	1	1	1	1	1	1	1	1	1	1	1	1	1	1	1	1	1	1	1	1	1	1	1	1
PTEN_2	0	0	0	0	0	0	0	0	0	0	0	0	0	0	0	0	0	0	0	0	0	0	0	0	0	0	0	0	0	0	0	0
PTEN_T	1	1	1	1	1	1	1	1	1	1	1	1	1	1	1	1	1	1	1	1	1	1	1	1	1	1	1	1	1	1	1	1
PTEN_T_2	0	0	0	0	0	0	0	0	0	0	0	0	0	0	0	0	0	0	0	0	0	0	0	0	0	0	0	0	0	0	0	0
RAS	1	1	1	1	1	1	1	1	1	1	1	1	1	1	1	1	1	1	1	1	1	1	1	1	1	1	1	1	1	1	1	1
RAS_2	0	0	0	0	0	0	0	0	0	0	0	0	0	0	0	0	0	0	0	0	0	0	0	0	0	0	0	0	0	0	0	0
RAS_3	0	0	0	0	0	0	0	0	0	0	0	0	0	0	0	0	0	0	0	0	0	0	0	0	0	0	0	0	0	0	0	0
Rb_T	1	1	1	1	1	1	1	1	1	1	1	1	1	1	1	1	1	1	1	1	1	1	1	1	1	1	1	1	1	1	1	1
S63845	0	0	0	0	0	0	0	0	0	0	0	0	0	0	0	0	0	0	0	0	0	0	0	0	0	0	0	0	0	0	0	0
S6K	1	1	1	1	1	1	1	1	1	1	1	1	1	1	1	1	1	1	1	1	1	1	1	1	1	1	1	1	1	1	1	1
SGK1	0	0	0	0	0	0	0	0	0	0	0	0	0	0	0	0	0	0	0	0	0	0	0	0	0	0	0	0	0	0	0	0
SGK1_T	0	0	0	0	0	0	0	0	0	0	0	0	0	0	0	0	0	0	0	0	0	0	0	0	0	0	0	0	0	0	0	0
Trametinib	0	0	0	0	0	0	0	0	0	0	0	0	0	0	0	0	0	0	0	0	0	0	0	0	0	0	0	0	0	0	0	0
Translation	1	1	1	1	1	1	1	1	1	1	1	1	1	1	1	1	1	1	1	1	1	1	1	1	1	1	1	1	1	1	1	1
TSC	0	0	0	0	0	0	0	0	0	0	0	0	0	0	0	0	0	0	0	0	0	0	0	0	0	0	0	0	0	0	0	0

### Sheet: Notes
NOTES
Node variables
- Multi-level node variables with more than 2 states (i.e. non-Boolean node variables) are represented using multiple Boolean variables. For each node state m beyond 0 and 1, we use introduce a new Boolean variable whose name ends with "_m". For example, for a 3-level node with states 0, 1, and 2, we would have 2 variables (Node and Node_2). For a 4-level node we would have 3 variables (Node, Nod…
- The state of the multi-level node is given by the variable with the highest active state. For example, for a 4-level node state with variables Node, Node_2, and Node_3, having Node_3=1 means that state of the multi-level variable is 3. Similarly, having Node_2=1 and Node_3=0 means that the state of the multi-level variable is 2.
- The exception to the above naming convention is "ER_transcription_feedback_1" and "ER_transcription_feedback_2", each of which denotes a separate node variable.
- During simulations of the model, we enforce the multi-level property of nodes by adding extra terms to the logical rule of the Boolean variables. These extra terms are such that for Node_m to be become active, we must have Node_n (n<m) active. In addition, if Node_m is forced to stay active, this will result in Node_n (n<m) to become active. In this manuscript, we do not multi-level enforcement…
- The exception to the multi-level enforcement property are the variables for the node Apoptosis ("Apoptosis", "Apoptosis_2", "Apoptosis_3"). For convenience, we do not enforce the multi-level property for this variable.
Models
- Zanudo et al. 2017 is the previous model (DOI: 10.1186/s41236-017-0007-6). Zanudo et al. 2020 is the model introduced in this work, in which the cell-line-specific model is based on.
Attractors
- The attractors of the MCF7-specific and T47D-specific models differ only in the state of the nodes p21 (p21=2 for MCF7, p21=1 for T47D), BCLXL, and BCLXL_T (BCLXL=BCLXL_T=0 for MCF7, BCLXL=BCLXL_T=1 for T47D).
- There are 32 attractors for each of the cell-line-specific models. The 32 attractors are steady states and differ only in the state of 6 variables: "Apoptosis", "Apoptosis_2", "Apoptosis_3", "BIM", "BIM_T", and "ER_transcription_feedback_2", with "BIM" and "BIM_T" always taking the same state. These 32 attractors are all the possible combination of the state of the 5 variables "Apoptosis", "Apo…
Models
